# Top-down Proteomics of Myosin Light Chain Isoforms Define Chamber-Specific Expression in the Human Heart

**DOI:** 10.1101/2023.01.26.525767

**Authors:** Elizabeth F. Bayne, Kalina J. Rossler, Zachery R. Gregorich, Timothy J. Aballo, David S. Roberts, Emily A. Chapman, Wei Guo, J. Carter Ralphe, Timothy J. Kamp, Ying Ge

## Abstract

Myosin functions as the “molecular motor” of the sarcomere and generates the contractile force necessary for cardiac muscle contraction. Myosin light chains 1 and 2 (MLC-1 and -2) play important functional roles in regulating the structure of the hexameric myosin molecule. Each of these light chains has an ‘atrial’ and ‘ventricular’ isoform, so called because they are believed to exhibit chamber-restricted expression in the heart. However, recently the chamber-specific expression of MLC isoforms in the human heart has been questioned. Herein, we analyzed the expression of MLC-1 and -2 atrial and ventricular isoforms in each of the four cardiac chambers in adult non-failing donor hearts using top-down mass spectrometry (MS)-based proteomics. Strikingly, we detected an isoform thought to be ventricular, MLC-2v, in the atria and confirmed the protein sequence using tandem MS (MS/MS). For the first time, a putative deamidation post-translation modification (PTM) located on MLC-2v in atrial tissue was localized to amino acid N13. MLC-1v and MLC-2a were the only MLC isoforms exhibiting chamber-restricted expression patterns across all donor hearts. Importantly, our results unambiguously show that MLC-1v, not MLC-2v, is ventricle-specific in adult human hearts. Overall, top-down proteomics allowed us an unbiased analysis of MLC isoform expression throughout the human heart, uncovering previously unexpected isoform expression patterns and PTMs.
