## Supplementary material for "Top-down Proteomics of Myosin Light Chain Isoforms Define Chamber-Specific Expression in the Human Heart": EIC Quantification Data

### Sheet: Sheet1
EIC Trace AUC	MLC-1v	MLC-1a	MLC-2v	MLC-2a	% MLC-1v	% MLC-2v	% MLC-1a
Kentucky RA	0	242882160	9798043	107539104	0	8.35033	100
Kentucky RV	620525760	0	416672416	0	100	100	0
YG23 LV	257663776	0	158628368	0	100	100	0
YG23 RV	375011936	0	270423200	0	100	100	0
YG23 LA	0	324223392	40449808	72086624	0	35.9437	100
YG23 RA	0	215783888	26395086	52953872	0	33.2646	100
YG06 LV	137662048	5167812	101606760	0	96.3818	100	3.61816
YG06 RV	176501376	8338097	101472184	0	95.489	100	4.51099
YG06 LA	0	86778872	28467280	20743638	0	57.8475	100
YG06 RA	0	94029200	7309146	38935448	0	15.8054	100
YG07 RV	161657440	19834278	105627368	0	89.0715	100	10.9285
YG07 RA	0	98490800	3293762	32861054	0	9.11016	100
YG25 LV	433875904	0	291059200	0	100	100	0
YG25 RV	378270400	0	374826400	0	100	100	0
YG25 LA	0	426860352	59661596	185708368	0	24.315	100
YG25 RA	0	422218816	22033082	202867920	0	9.79679	100
YG40 LV	64190500	0	42080312	0	100	100	0
YG40 RV	62199236	0	40156020	0	100	100	0
YG40 LA	0	68484664	15888022	21809118	0	42.1465	100
YG40 RA	0	53120780	7263199	20320978	0	26.331	100
YG42 LV	421904384	0	314316384	0	100	100	0
YG42 RV	446868576	0	343538528	0	100	100	0
YG42 LA	0	497568864	140052352	121758240	0	53.4938	100
YG42 RA	0	528187328	76047280	154617264	0	32.9688	100
YG43 LV	372341376	0	284051616	0	100	100	0
YG43 RV	365637120	0	275864896	0	100	100	0
YG43 LA	0	376750176	53363436	136596832	0	28.0919	100
YG43 RA	0	266072816	22966658	102384184	0	18.3219	100
YG49 LV	336594688	0	222833008	0	100	100	0
YG49 RV	464508256	45950932	319403136	0	90.9981	100	9.00188
YG49 LA	0	264811920	8120043	121094152	0	6.28417	100
YG49 RA	0	355397024	12088275	194545168	0	5.85011	100
YG57 LV	164997488	0	143402400	0	100	100	0
YG57 RV	135217440	0	117206728	0	100	100	0
YG57 LA	0	114749904	11057199	38618468	0	22.2588	100
YG57 RA	0	101307280	2816151	38754016	0	6.77445	100
YG60 LV	109134320	0	106113552	0	100	100	0
YG60 RV	130252096	20684642	113936928	0	86.2958	100	13.7042
YG60 LA	0	91584216	18115402	21120188	0	46.1708	100
YG60 RA	0	115061944	11466929	39082812	0	22.6844	100
YG61 LV	325175072	0	162353728	0	100	100	0
YG61 RV	373226560	0	188836352	0	100	100	0
YG61 LA	0	100823768	36487812	23446374	0	60.8798	100
YG61 RA	0	136205744	8369107	55124284	0	13.1811	100
YG62 LV	301366528	0	160357536	0	100	100	0
YG62 RV	212513216	0	136675792	0	100	100	0
YG62 LA	0	150889824	11126478	69440208	0	13.8103	100
YG62 RA	0	92631912	5445305	45109712	0	10.771	100
YG63 LV	237911680	8622017	129813392	0	96.5027	100	3.4973
YG63 RV	201007888	0	123493672	0	100	100	0
YG63 LA	0	130215416	4713342	60310236	0	7.24867	100
YG63 RA	0	119692384	5738273	43127732	0	11.7429	100
YG66 LV	156098160	0	117938296	0	100	100	0
YG66 RV	185715776	0	117145216	0	100	100	0
YG66 LA	0	87752376	34211920	15918172	0	68.2463	100
YG66 RA	0	156510064	28276278	44947496	0	38.6163	100
YG69 LV	235063920	0	127092288	0	100	100	0
YG69 RV	59528404	0	41137124	0	100	100	0
YG69 LA	0	91301864	8198660	27709590	0	22.8322	100
YG69 RA	0	111343776	13763500	35373448	0	28.0105	100
YG64 LV	148809424	12447412	109178168	0	92.281	100	7.719
YG64 RV	173643568	14015173	111135304	0	92.5316	100	7.46844
YG64 LA	0	99813576	12205005	34529724	0	26.1155	100
YG64 RA	0	65339012	0	26045106	0	0	100
