## Supplementary material for "Top-down Proteomics of Myosin Light Chain Isoforms Define Chamber-Specific Expression in the Human Heart": Ptotal Quantification Data

### Sheet: Sheet1
Supplementary Table of Proteoform Ratios
		Proteoform Abundance
Heart	Region	MLC-2v	pMLC-2v	MLC-2a	pMLC-2a	ppMLC-2a	Ptotal_MLC-2v	Ptotal_MLC-2a	Ptotal_MLC-2
YG42	LV	1798571	186003	0	0	0	0.0937244	NA	0.0937244
YG42	RV	1847214	285944	0	0	0	0.134047	NA	0.134047
YG42	LA	466766	242254	391892	143245	49828	0.341674	0.41524	0.374931
YG42	RA	280526	61703	733869	95969	37034	0.180297	0.19615	0.191663
YG40	LV	298300	23759	0	0	0	0.0737722	NA	0.0737722
YG40	RV	264184	33567	0	0	0	0.112735	NA	0.112735
YG40	LA	83097	22646	118270	28816	4380	0.214161	0.248082	0.234136
YG40	RA	30715	10818	111449	27117	4262	0.260468	0.249538	0.252
YG43	LV	1124653	407757	0	0	0	0.266089	NA	0.266089
YG43	RV	1066002	447359	0	0	0	0.295606	NA	0.295606
YG43	LA	117234	95877	386324	241827	72486	0.449892	0.552068	0.528238
YG43	RA	54461	28935	347337	184863	52199	0.346959	0.494972	0.476488
YG23	LV	650138	223480	0	0	0	0.25581	NA	0.25581
YG23	RV	1491833	447073	0	0	0	0.23058	NA	0.23058
YG23	LA	15974	5726	142468	62280	18169	0.263871	0.442398	0.426561
YG23	RA	41054	40279	164779	65892	13007	0.495236	0.377162	0.406709
YG25	LV	1245435	368877	0	0	0	0.228504	NA	0.228504
YG25	RV	1391395	171637	0	0	0	0.10981	NA	0.10981
YG25	LA	42871	16491	618647	115168	35372	0.277804	0.241699	0.244286
YG25	RA	34117	9471	774740	293304	82200	0.217285	0.397919	0.391324
YG49	LV	1092604	147975	0	0	0	0.119279	NA	0.119279
YG49	RV	1321135	161223	0	0	0	0.108761	NA	0.108761
YG49	LA	10586	0	618647	115168	35372	0	0.241699	0.238418
YG49	RA	18051	1919	983770	219097	44921	0.0960941	0.247589	0.245203
YG06	LV	606309	49143	0	0	0	0.0749757	NA	0.0749757
YG06	RV	621237	34371	0	0	0	0.0524261	NA	0.0524261
YG06	LA	65399	8781	60136	7317	1187	0.118374	0.141186	0.129338
YG06	RA	14254	0	187360	16896	5867	0	0.136254	0.127598
YG07	RV	644892	46189	0	0	0	0.0668359	NA	0.0668359
YG07	RA	1571	0	121372	18006	6665	0	0.214567	0.212283
Kentucky	RV	2550996	269298	0	0	0	0.0954858	NA	0.0954858
Kentucky	RA	10246	0	550165	40777	5634	0	0.0872395	0.0857665
YG57	LV	467768	94594.4	0	0	0	0.168209	NA	0.168209
YG57	LA	7341	2228.8	78544.4	16216.5	2856.6	0.232899	0.224649	0.225386
YG57	RV	410146	72511.2	0	0	0	0.150233	NA	0.150233
YG57	RA	2473.3	543	79582.7	17061.4	4638.6	0.180022	0.26005	0.257736
YG60	LV	304825	71370.8	0	0	0	0.189717	NA	0.189717
YG60	LA	20946.1	7050	31922.1	8693.8	1847.3	0.251821	0.291744	0.275881
YG60	RV	351568	61090.1	0	0	0	0.148041	NA	0.148041
YG60	RA	12079.6	2966.8	83355	13763.1	3538.9	0.197177	0.207049	0.205765
YG61	LV	261364	85971.4	0	0	0	0.247517	NA	0.247517
YG61	LA	47885.7	17578.8	18125.8	3536.2	544.6	0.268524	0.208289	0.253267
YG61	RV	389672	161435	0	0	0	0.292929	NA	0.292929
YG61	RA	6570.2	1197.6	95846.6	7787	1468.8	0.154175	0.10204	0.105628
YG62	LV	538011	50074	0	0	0	0.0851476	NA	0.0851476
YG62	LA	8382	696	134919	16630	3330	0.0766689	0.150375	0.146294
YG62	RV	411528	42635	0	0	0	0.093876	NA	0.093876
YG62	RA	5847	173	71204	6569	1594	0.0287375	0.122935	0.116294
YG63	LV	337465	33433.6	0	0	0	0.0901422	NA	0.0901422
YG63	LA	3975.6	135.6	95677.6	8817.9	1771.9	0.0329831	0.116326	0.113222
YG63	RV	346488	31055.2	0	0	0	0.082256	NA	0.082256
YG63	RA	6823.6	183.6	73447.9	3263.9	509.3	0.0262016	0.0554576	0.0530237
YG64	LV	304438	34991.9	0	0	0	0.10309	NA	0.10309
YG64	LA	6047.6	352.4	54910.6	2164.5	1579.1	0.0550625	0.0907471	0.0872365
YG64	RV	327059	27295.7	0	0	0	0.0770294	NA	0.0770294
YG64	RA	704.4	207.7	34585	3072.4	1501.2	0.227716	0.155133	0.156785
YG66	LV	357663	44033.6	0	0	0	0.109619	NA	0.109619
YG66	LA	4252.3	660.9	32068.3	3989.9	1122.9	0.134515	0.167712	0.163837
YG66	RV	40911.6	5025.2	0	0	0	0.109394	NA	0.109394
YG66	RA	9360.7	1843.3	40730.8	6497	1690.3	0.164522	0.201921	0.194952
YG69	LV	357663	44033.6	0	0	0	0.109619	NA	0.109619
YG69	LA	4252.3	660.9	32068.3	3989.9	1122.9	0.134515	0.167712	0.163837
YG69	RV	40911.6	5025.2	0	0	0	0.109394	NA	0.109394
YG69	RA	9360.7	1843.3	40730.8	6497	1690.3	0.164522	0.201921	0.194952
